# The Incoming Influenza Genome Assembles a Host RBP Network that Orchestrates Viral RNA Synthesis

**DOI:** 10.64898/2025.12.10.693272

**Authors:** Stephen Clarke, Deep B. Patel, Andrea Ascura, Caroline L. Wiser, Jennifer L. Pennise, Samantha M. Lisy, Manuel Ascano

## Abstract

Influenza A virus (IAV) replication initiates within minutes of entry, yet the earliest host determinants acting on the incoming viral genome remain undefined. Here, using VIR-CLASP to capture protein interactions with progenitor vRNA prior to any detectable viral transcription, we map the first host-viral RNA interface and identify ∼700 human RNA binding proteins (RBPs) proactively recruited by the negative-sense genome. These factors are enriched in pathways essential for RNA metabolism, chromatin remodeling, transcriptional regulation, and nuclear condensate organization, revealing that the vRNA engages a far broader host network than previously appreciated. Functional interrogation of top candidates demonstrates that GMPS, TOP2A, SRRM2, and SPEN serve as critical proviral factors operating at distinct stages of the IAV synthesis program: GMPS and SPEN are required for efficient production of vRNA, cRNA, and mRNA; TOP2A promotes mRNA capping and early transcript accumulation; and SRRM2, together with SR-proteins, coordinates splicing of viral M and NS transcripts. These findings support a model in which the incoming vRNA acts not merely as a transcriptional template but as a scaffold that initiates assembly of nuclear machinery required for productive viral replication. By defining the pre-replicative viral RNA interactome and its functional consequences, this work exposes an unrecognized layer of host control over IAV permissivity and establishes new points of vulnerability for antiviral intervention.
