## Supplementary material for "The Incoming Influenza Genome Assembles a Host RBP Network that Orchestrates Viral RNA Synthesis": Table S2

### Sheet: Table S2
Table S2. Databases used for interactome comparative analyses
Orthomyxoviridae	Cell line	Technology
Kim et al., 2020	A549	VIR-CLASP
Bonazza et al., 2024	A549	cRIC
Dupont et al., 2024	A549	eRIC
RBPome	Database site
RBPBase	https://apps.embl.de/rbpbase/
RBP2GO	https://rbp2go.dkfz.de
Protein-protein Interactome (Compiled by Chua et al. 2022)	Strain
Zhang et al. 2018	A/WSN/1933 (H1N1)
Rahim et al. 2018	A/PR/8/1934 (H1N1), A/WSN/1933 (H1N1), A/California/07/2009 pdm09 (H1N1), A/New York/55/2004 (H3N2)
Kuo et al. 2018	A/Taiwan/1/2013 (H7N9)
Garcia-Perez et al. 2018	H1N1, H5N1, H3N2, H1N2, H2N2
Wang et al. 2017	A/PR/8/1934 (H1N1), A/WSN/1933 (H1N1), A/New York/18/2009 (H1N1) pdm09, A/Aichi/1968 (H3N2)
Thulasi et al. 2016	A/Sw/SK/18789/2002 (SK02) (H1N1)
Kuo et al. 2016	A/PR/8/1934 (H1N1)
Heaton et al. 2016	Not listed
Anastasina et al. 2016	A/WSN/1933 (H1N1)
Ammari et al. 2016	Not listed
Sun et al. 2015	A/Shanghai/1/2013 (H7N9)
Watanabe et al. 2014	A/WSN/1933 (H1N1)
Tawaratsumida et al. 2014	A/PR/8/1934 (H1N1)
de Chassey et al. 2013	A/New Caledonia/2006 (H1N1)
de Chassey et al. 2013	A/PR/8/1934(H1N1), A/New Caledonia/2006 (H1N1)
Bradel-Tretheway et al. 2011	A/Vietnam/1203/2004 (H5N1)
Konig et al. 2010	A/WSN/1933 (H1N1), A/Netherlands/602/2009 (SOIV) (H1N1)
Shapira et al. 2009	A/PR/8/1934(H1N1)
