## Supplementary material for "The Incoming Influenza Genome Assembles a Host RBP Network that Orchestrates Viral RNA Synthesis": Table S3

### Sheet: Table S3.
Table S3. List of RBPs in IAV Interactome
Gene Name	UniProt ID	ENTREZID	Log2FC	pvalue	adj.pvalue
DCD	P81605	117159	17.0628	8.17e-07	3.88e-06
ZC3H13	Q5T200	23091	14.2618	2.94e-13	8.4e-11
SRRM2	Q9UQ35	23524	13.3987	3.11e-15	7.69e-12
DSG1	Q02413	1828	13.3979	1.57e-07	9.74e-07
AZGP1	P25311	563	13.0867	8.45e-08	5.84e-07
SNIP1	Q8TAD8	79753	12.9836	9.75e-10	1.9e-08
EP400	Q96L91-4	57634	12.8042	1.52e-07	9.46e-07
RBBP6	Q7Z6E9	5930	12.6979	3.52e-08	2.97e-07
S100A9	P06702	6280	12.6261	2.8e-06	1.08e-05
YTHDF3	Q7Z739	253943	12.4726	3.81e-05	9.84e-05
S100A8	P05109	6279	12.2817	7.03e-06	2.32e-05
SERPINB12	Q96P63-2	89777	12.1715	8.24e-05	0.000195725
MTCL1	Q9Y4B5	23255	12.1528	1.05e-07	6.98e-07
SRFBP1	Q8NEF9	153443	11.9054	3.24e-07	1.78e-06
PCM1	Q15154	5108	11.819	3.41e-07	1.86e-06
EIF3A	Q14152	8661	11.6708	4.51e-12	5.31e-10
SLTM	Q9NWH9	79811	11.4664	7.59e-12	7.46e-10
CASP14	P31944	23581	11.3213	6.84e-05	0.00016475
RBM15B	Q8NDT2	29890	11.2946	6.39e-07	3.1e-06
FN1	P02751	2335	11.2933	0.000178021	0.000390258
CHTOP	Q9Y3Y2-4	26097	11.1549	6.18e-10	1.42e-08
CEP131	Q9UPN4-2	22994	11.0985	1.28e-08	1.29e-07
NGDN	Q8NEJ9-2	25983	11.0391	2.47e-10	7.45e-09
RALY	Q9UKM9	22913	10.913	0.000260395	0.000548491
KIF20B	Q96Q89-3	9585	10.7827	2.69e-10	7.93e-09
SMARCA2	P51531	6595	10.6499	1.23e-09	2.21e-08
SAFB2	Q14151	9667	10.6218	4.5e-11	2.07e-09
ZCRB1	Q8TBF4	85437	10.5951	1.21e-08	1.22e-07
DSC1	Q08554-2	1823	10.4801	0.000292837	0.000611621
AHNAK	Q09666	79026	10.4795	1.02e-13	4.21e-11
SURF6	O75683	6838	10.4289	7.96e-09	9.29e-08
RBMX2	Q9Y388	51634	10.349	1.57e-06	6.6e-06
DDX54	Q8TDD1-2	79039	10.2834	2.94e-06	1.13e-05
UTP14A	Q9BVJ6	10813	10.187	3.28e-11	1.79e-09
DSP	P15924	1832	10.1687	5.4e-05	0.000133533
LIMA1	Q9UHB6	51474	10.1123	1.23e-05	3.68e-05
FUBP1	Q96AE4	8880	10.0063	3.87e-06	1.41e-05
HNRNPUL1	Q9BUJ2-2	11100	9.95405	4.51e-11	2.07e-09
RBMXL1	Q96E39	494115	9.8679	8.54e-08	5.87e-07
RPF1	Q9H9Y2	80135	9.86643	4.66e-06	1.65e-05
MORC2	Q9Y6X9-2	22880	9.82623	3.22e-13	8.4e-11
FYTTD1	Q96QD9	84248	9.81956	0.000193055	0.00042098
RBM15	Q96T37-4	64783	9.78926	3.17e-08	2.71e-07
CIRBP	Q14011	1153	9.74882	2.96e-08	2.59e-07
HNRNPA1	P09651	3178	9.73285	7.08e-07	3.41e-06
ARG1	P05089	383	9.70434	2.71e-05	7.24e-05
SERPINB3	P29508	6317	9.61101	0.00174921	0.00308574
THRAP3	Q9Y2W1	9967	9.59529	8.88e-12	7.46e-10
RRP36	Q96EU6-2	88745	9.58713	1.75e-05	5e-05
BUD13	Q9BRD0	84811	9.53703	3.24e-08	2.75e-07
RBM34	P42696	23029	9.48775	8.99e-11	3.47e-09
NCOA5	Q9HCD5	57727	9.40217	3.22e-10	8.84e-09
PPIL4	Q8WUA2	85313	9.31804	7.7e-06	2.48e-05
YLPM1	P49750	56252	9.25673	8.46e-10	1.73e-08
NECTIN3	Q9NQS3-3	25945	9.23459	0.000452116	0.000907533
SPEN	Q96T58	23013	9.21945	8e-06	2.55e-05
LYAR	Q9NX58	55646	9.15386	5.18e-11	2.25e-09
SON	P18583-5	6651	8.9157	1.47e-09	2.53e-08
SAFB	Q15424	6294	8.89864	1.31e-09	2.32e-08
TSR1	Q2NL82	55720	8.87983	4.31e-10	1.07e-08
TNKS1BP1	Q9C0C2	85456	8.85798	5.57e-09	6.94e-08
SRSF4	Q08170	6429	8.75435	1.05e-11	8.41e-10
PARP4	Q9UKK3	143	8.65952	1.61e-06	6.75e-06
AHNAK2	Q8IVF2-3	113146	8.65662	8.48e-12	7.46e-10
HNRNPR	O43390-2	10236	8.64619	8.75e-07	4.12e-06
NOP53	Q9NZM5	29997	8.64249	3.75e-06	1.37e-05
U2SURP	O15042-2	23350	8.60504	8.08e-10	1.68e-08
GOLGB1	Q14789-2	2804	8.57589	5.35e-10	1.26e-08
KIF4A	O95239-2	24137	8.5059	3.63e-06	1.34e-05
PINX1	Q96BK5	54984	8.47021	9.55e-07	4.36e-06
ZNF326	Q5BKZ1	284695	8.43606	6.33e-09	7.64e-08
ESF1	Q9H501	51575	8.39767	4.84e-10	1.17e-08
WASL	O00401	8976	8.29285	0.00280562	0.00467919
TAF15	Q92804-2	8148	8.24212	1.84e-10	6.06e-09
PHC2	Q8IXK0-3	1912	8.20305	2.5e-06	9.76e-06
KIFC1	Q9BW19	3833	8.19407	2.52e-07	1.44e-06
CPSF4	O95639	10898	8.17103	6.89e-07	3.33e-06
CENPF	P49454	1063	8.14156	1.65e-06	6.9e-06
TGM3	Q08188	7053	8.08685	0.000243224	0.000516721
YTHDF2	Q9Y5A9	51441	8.06648	1.78e-06	7.37e-06
TP53BP1	Q12888	7158	8.04447	1.9e-08	1.81e-07
NUP153	P49790	9972	7.98904	2.98e-10	8.57e-09
RRS1	Q15050	23212	7.92193	5.56e-11	2.33e-09
NOL7	Q9UMY1	51406	7.91177	7.53e-06	2.44e-05
HNRNPD	Q14103-4	3184	7.91088	3.82e-07	2.07e-06
MYO5A	Q9Y4I1-3	4644	7.88598	1.34e-05	3.97e-05
C1orf35	Q9BU76-3	79169	7.849	4.29e-05	0.00010892
PHF3	Q92576-2	23469	7.83726	1.7e-07	1.04e-06
RBM12B	Q8IXT5	389677	7.80359	1.02e-08	1.11e-07
DHX30	Q7L2E3-2	22907	7.78953	7.22e-12	7.46e-10
RBM28	Q9NW13	55131	7.76606	8.57e-13	1.77e-10
CHORDC1	Q9UHD1	26973	7.74324	8.64e-08	5.92e-07
YBX3	P16989	8531	7.69843	0.0265271	0.0362333
VASP	P50552	7408	7.65545	1.04e-06	4.64e-06
RALGAPB	Q86X10-3	57148	7.64981	1.33e-05	3.93e-05
SREK1	Q8WXA9-2	140890	7.58075	2.07e-05	5.75e-05
SRBD1	Q8N5C6	55133	7.57369	0.000959163	0.00178867
KIDINS220	Q9ULH0	57498	7.55066	4.39e-06	1.57e-05
RPL6	Q02878	6128	7.54051	8.19e-12	7.46e-10
FMR1	Q06787-5	2332	7.52434	7.97e-07	3.81e-06
DNAJC13	O75165	23317	7.49124	5.57e-08	4.18e-07
FUS	P35637-2	2521	7.48915	6.01e-09	7.4e-08
ZNFX1	Q9P2E3	57169	7.46941	0.00186498	0.00326668
KNOP1	Q1ED39	400506	7.43604	5.85e-06	1.99e-05
CCDC137	Q6PK04	339230	7.42363	1e-06	4.53e-06
MSN	P26038	4478	7.41815	3.92e-11	2.02e-09
RRP7A	Q9Y3A4	27341	7.38824	6.12e-06	2.06e-05
ANAPC1	Q9H1A4	64682	7.38196	1.33e-09	2.34e-08
CHD1	O14646-2	1105	7.37155	1.38e-07	8.7e-07
FTSJ3	Q8IY81	117246	7.33514	2.67e-09	4.03e-08
HNRNPU	Q00839	3192	7.29194	1.67e-08	1.61e-07
BRPF1	P55201	7862	7.2874	0.0108993	0.0159809
FOXK1	P85037-2	221937	7.205	0.000102964	0.000238741
GAR1	Q9NY12-2	54433	7.16975	3.13e-10	8.84e-09
PATL1	Q86TB9-2	219988	7.14612	9.98e-09	1.1e-07
BID	P55957-4	637	7.14472	0.0153643	0.0219174
UTP11	Q9Y3A2	51118	7.07251	7.81e-09	9.16e-08
EWSR1	Q01844-5	2130	7.01988	5.34e-09	6.92e-08
GGCT	O75223	79017	6.99954	0.00262177	0.00440821
SCAF11	Q99590-2	9169	6.99799	8.35e-07	3.95e-06
DHX8	Q14562	1659	6.99423	3.66e-08	3.01e-07
RPL13A	P40429	23521	6.97257	1.01e-07	6.8e-07
MRPL43	Q8N983-4	84545	6.92192	7.68e-08	5.44e-07
IGF2BP3	O00425	10643	6.91265	6.8e-08	4.94e-07
ATRX	P46100	546	6.87148	9.25e-07	4.26e-06
ARID2	Q68CP9-3	196528	6.86905	5.21e-06	1.81e-05
UBE3C	Q15386	9690	6.82771	9.88e-07	4.47e-06
SLU7	O95391	10569	6.82521	0.000233199	0.000498418
CACTIN	Q8WUQ7	58509	6.81058	4.96e-05	0.000123649
FLNB	O75369-8	2317	6.76918	1.44e-07	9.05e-07
ZC3H14	Q6PJT7	79882	6.69209	5.58e-09	6.94e-08
DDX50	Q9BQ39	79009	6.68021	6.17e-09	7.52e-08
SMN1	Q16637-4	6606	6.59089	0.00110684	0.00203372
SMN2	Q16637-4	6607	6.59089	0.00110684	0.00203372
NOP16	Q9Y3C1	51491	6.59053	6.46e-06	2.16e-05
MFAP1	P55081	4236	6.51771	5.89e-06	1.99e-05
CTCF	P49711	10664	6.47285	3.27e-05	8.58e-05
NUP98	P52948	4928	6.44358	6.65e-10	1.5e-08
ZC3H18	Q86VM9	124245	6.42032	4.92e-06	1.73e-05
INTS1	Q8N201	26173	6.40214	1.62e-07	1e-06
DROSHA	Q9NRR4-3	29102	6.37557	6.73e-14	3.33e-11
NOP2	P46087	4839	6.36195	2.66e-11	1.57e-09
KIF14	Q15058	9928	6.33575	0.000165527	0.000366768
CHD3	Q12873-2	1107	6.33408	2.26e-05	6.22e-05
GNL2	Q13823	29889	6.33056	2.17e-09	3.43e-08
AATF	Q9NY61	26574	6.31824	1.26e-05	3.76e-05
CHD2	O14647	1106	6.29756	1.17e-10	4.21e-09
AEN	Q8WTP8	64782	6.27438	0.00278108	0.00464765
DHX37	Q8IY37	57647	6.14476	0.000115344	0.000263841
FABP5	Q01469	2171	6.12971	0.00112783	0.00206768
NOL8	Q76FK4	55035	6.11041	2.05e-06	8.21e-06
RPL36AL	Q969Q0	6166	6.08901	0.0107887	0.0158375
RBFOX2	O43251-5	23543	6.07149	1.11e-08	1.16e-07
RRP8	O43159	23378	6.04197	6.01e-06	2.03e-05
KIF20A	O95235	10112	6.00595	7.1e-06	2.34e-05
SMCHD1	A6NHR9	23347	5.99303	2.37e-08	2.15e-07
NOP9	Q86U38	161424	5.96641	4.52e-07	2.37e-06
NOL9	Q5SY16	79707	5.95906	1.52e-10	5.07e-09
TRA2B	P62995	6434	5.94461	6.18e-07	3.01e-06
ZC3H4	Q9UPT8	23211	5.94115	1.68e-07	1.03e-06
PLRG1	O43660	5356	5.93841	3.96e-08	3.22e-07
MED12	Q93074-2	9968	5.92635	1.23e-05	3.69e-05
ABCF1	Q8NE71	23	5.90658	8.51e-08	5.87e-07
BMS1	Q14692	9790	5.89468	4.27e-08	3.41e-07
MPHOSPH10	O00566	10199	5.8807	3.65e-08	3.01e-07
FUBP3	Q96I24	8939	5.86384	3.87e-09	5.5e-08
HNRNPA0	Q13151	10949	5.84325	2.24e-12	2.92e-10
URB1	O60287	9875	5.82813	1.34e-06	5.78e-06
AKAP17A	Q02040	8227	5.79197	0.000849326	0.00160424
RPL4	P36578	6124	5.77257	1.17e-09	2.15e-08
MYO18A	Q92614-4	399687	5.76328	0.000165849	0.000367153
BLMH	Q13867	642	5.76138	0.0250678	0.0343537
RSF1	Q96T23-2	51773	5.75978	0.000413374	0.000839294
EEFSEC	P57772-2	60678	5.75043	5.8e-05	0.000141325
MRPL16	Q9NX20	54948	5.73436	1.22e-06	5.37e-06
HERC2	O95714	8924	5.72967	0.00852628	0.0127628
PRP4K	Q13523	8899	5.68951	3.01e-07	1.67e-06
PDCD11	Q14690	22984	5.66696	8.42e-08	5.84e-07
NUP62	P37198	23636	5.65244	6e-07	2.94e-06
RAB11FIP1	Q6WKZ4	80223	5.64082	9.36e-07	4.3e-06
DDX31	Q9H8H2-5	64794	5.62261	1.49e-05	4.33e-05
PPAN	Q9NQ55-2	56342	5.62187	1.86e-06	7.61e-06
CCDC86	Q9H6F5	79080	5.60015	0.000959736	0.00178867
WDR3	Q9UNX4	10885	5.58875	2.1e-09	3.35e-08
POLDIP3	Q9BY77	84271	5.576	1.34e-06	5.78e-06
PI4KA	P42356	5297	5.531	0.00127886	0.00232221
SND1	Q7KZF4	27044	5.47313	2.54e-13	8.4e-11
EBNA1BP2	Q99848	10969	5.46975	4.24e-07	2.26e-06
KPLCE	Q5T750	100129271	5.46938	0.0345391	0.0461329
C9orf78	Q9NZ63	51759	5.4602	5.13e-07	2.61e-06
NUP50	Q9UKX7-2	10762	5.4526	2.94e-07	1.64e-06
USP34	Q70CQ2-3	9736	5.40559	3.57e-05	9.29e-05
HNRNPA3	P51991	220988	5.40381	4.37e-08	3.48e-07
UTP15	Q8TED0-3	84135	5.38358	6.48e-10	1.47e-08
MYBBP1A	Q9BQG0	10514	5.35666	1.16e-10	4.2e-09
SNW1	Q13573	22938	5.33261	4.5e-08	3.52e-07
PCF11	O94913	51585	5.33048	0.000439574	0.000887395
BCLAF1	Q9NYF8-3	9774	5.31452	0.000332002	0.000684184
HEATR6	Q6AI08	63897	5.31084	0.00634078	0.00979615
MVP	Q14764	9961	5.29586	2.27e-08	2.08e-07
WDR33	Q9C0J8	55339	5.2579	7.44e-06	2.42e-05
PIK3C2A	O00443	5286	5.23329	0.000675411	0.00130089
NAA25	Q14CX7-2	80018	5.19597	0.0242844	0.033391
OSBPL9	Q96SU4-7	114883	5.17542	0.00050596	0.00100744
ATAD2	Q6PL18	29028	5.16337	5.42e-07	2.74e-06
KHSRP	Q92945	8570	5.12557	8.85e-09	9.88e-08
USP10	Q14694	9100	5.08135	6.38e-05	0.000154194
DNM1	Q05193-3	1759	5.08033	0.000167948	0.000371467
FLNA	P21333-2	2316	5.05145	1.12e-07	7.4e-07
UBAP2L	Q14157-3	9898	4.98413	2.17e-08	2e-07
IK	Q13123	3550	4.96821	2.11e-05	5.84e-05
CEBPZ	Q03701	10153	4.95855	2e-09	3.21e-08
SF3B2	Q13435	10992	4.94978	4.62e-09	6.28e-08
MED4	Q9NPJ6	29079	4.935	0.00265156	0.00445225
RPL3	P39023	6122	4.91739	1.66e-08	1.61e-07
MED14	O60244	9282	4.85989	2.63e-05	7.04e-05
MYO1B	O43795	4430	4.85583	4.93e-05	0.000123204
KRR1	Q13601	11103	4.85271	1.33e-05	3.93e-05
GM2A	P17900	2760	4.85027	0.0163486	0.0231878
SPOUT1	Q5T280	51490	4.81174	0.00047861	0.000957607
SUPT16H	Q9Y5B9	11198	4.80011	1.61e-08	1.58e-07
DOCK7	Q96N67-5	85440	4.79598	5.43e-05	0.000134053
NOL10	Q9BSC4	79954	4.72458	3.15e-06	1.21e-05
PARD3	Q8TEW0-6	56288	4.7216	0.000286654	0.00059972
DDX52	Q9Y2R4	11056	4.70679	1.14e-07	7.47e-07
FAM120A	Q9NZB2	23196	4.69286	0.000139616	0.000314708
PAK1IP1	Q9NWT1	55003	4.68483	7.26e-06	2.37e-05
RSL1D1	O76021	26156	4.67672	1.86e-10	6.06e-09
UTP3	Q9NQZ2	57050	4.66741	3.77e-05	9.75e-05
ILF3	Q12906-7	3609	4.62223	1.03e-09	1.97e-08
DNTTIP2	Q5QJE6	30836	4.59288	8.71e-05	0.000205998
PRPF3	O43395	9129	4.57158	5.98e-07	2.94e-06
UTP23	Q9BRU9	84294	4.56721	0.00356784	0.00583636
HNRNPDL	O14979-3	9987	4.56714	0.000301884	0.000628926
EIF4B	P23588	1975	4.55913	5.3e-05	0.000131442
S100A7	P31151	6278	4.5532	0.0333831	0.0447094
ZNF207	O43670-2	7756	4.53823	1.07e-06	4.78e-06
EIF2S2	P20042	8894	4.53485	1.03e-08	1.12e-07
MYH10	P35580	4628	4.51926	3.62e-08	3e-07
POLR1G	O15446	10849	4.51429	0.00428727	0.0069127
C11orf98	E9PRG8	102288414	4.51113	0.00239756	0.00409521
POLR1A	O95602	25885	4.4995	7.77e-06	2.5e-05
DNAJA3	Q96EY1	9093	4.48098	4.28e-09	5.91e-08
YTHDF1	Q9BYJ9	54915	4.45085	1.08e-05	3.3e-05
DHX57	Q6P158	90957	4.43064	0.00320334	0.00528198
CWC22	Q9HCG8	57703	4.40229	0.00608678	0.00943908
RBM3	P98179	5935	4.39948	0.000637116	0.00123579
TIMELESS	Q9UNS1-2	8914	4.39871	0.00195827	0.003418
DHX36	Q9H2U1-3	170506	4.376	0.00253888	0.00429803
HNRNPC	P07910	3183	4.37294	1.39e-05	4.07e-05
MRPS12	O15235	6183	4.33762	0.000380494	0.000775718
TOP2A	P11388	7153	4.32455	4.28e-10	1.07e-08
RPP25L	Q8N5L8	138716	4.30086	0.00694324	0.010634
STAU1	O95793-2	6780	4.28151	7.46e-06	2.42e-05
DHX29	Q7Z478	54505	4.25348	4.81e-09	6.44e-08
PRDX4	Q13162	10549	4.2225	0.0013491	0.0024408
TUBA4A	P68366-2	7277	4.21263	0.000103142	0.0002388
NUP188	Q5SRE5	23511	4.20551	6.73e-06	2.23e-05
ACOT7	O00154-4	11332	4.20461	3.61e-06	1.34e-05
RPL29	P47914	6159	4.15938	2.02e-05	5.65e-05
WDR75	Q8IWA0	84128	4.14937	1.71e-05	4.9e-05
RCC2	Q9P258	55920	4.14643	1.78e-08	1.7e-07
FANCI	Q9NVI1	55215	4.14507	2.88e-05	7.62e-05
RPL17	P18621-3	6139	4.13434	9.28e-05	0.000217652
UTP18	Q9Y5J1	51096	4.12785	1.15e-07	7.53e-07
DDX21	Q9NR30	9188	4.11244	1.37e-05	4.01e-05
NOC3L	Q8WTT2	64318	4.106	1.08e-08	1.15e-07
RBM25	P49756	58517	4.09518	1.03e-06	4.62e-06
ZFC3H1	O60293-2	196441	4.00754	0.000485716	0.000970256
RBM7	Q9Y580	10179	4.0066	0.00644801	0.0099432
NOL6	Q9H6R4-4	65083	3.99513	9.73e-06	3.03e-05
ZNF638	Q14966	27332	3.98811	0.000446172	0.000898515
NCAPD2	Q15021	9918	3.95461	3.38e-06	1.26e-05
HNRNPH2	P55795	3188	3.92382	0.00031911	0.000661471
SF3B4	Q15427	10262	3.90227	0.000917317	0.00171867
PKM	P14618-2	5315	3.901	0.00386184	0.00629233
REXO4	Q9GZR2	57109	3.90061	0.0031372	0.00517638
EDF1	O60869-2	8721	3.89898	0.0116585	0.0169435
IARS1	P41252	3376	3.89737	2.54e-08	2.28e-07
PARP2	Q9UGN5-2	10038	3.89508	3.59e-05	9.33e-05
SSB	P05455	6741	3.87727	5.83e-05	0.000141548
TRRAP	Q9Y4A5-2	8295	3.85425	0.0122277	0.0177084
SIN3A	Q96ST3	25942	3.84693	1.96e-05	5.52e-05
NDC1	Q9BTX1-5	55706	3.82574	0.0137272	0.0197069
CSRP1	P21291	1465	3.80819	0.000162674	0.000362068
UTP20	O75691	27340	3.80287	0.0050082	0.00792538
ILKAP	Q9H0C8	80895	3.79936	0.0355452	0.0473745
PTBP3	O95758-1	9991	3.78639	3.87e-05	9.94e-05
DIS3	Q9Y2L1	22894	3.74307	0.00150103	0.00269794
SPTY2D1	Q68D10	144108	3.72776	0.0024226	0.00412943
APC	P25054-2	324	3.6951	4.45e-05	0.000112623
BUD23	O43709	114049	3.69075	0.000425616	0.000861325
CDC20	Q12834	991	3.68179	0.0267266	0.0364454
UBR4	Q5T4S7-3	23352	3.67801	0.00112411	0.00206239
SRSF7	Q16629-3	6432	3.66816	4.78e-11	2.12e-09
RBM19	Q9Y4C8	9904	3.66142	0.000999713	0.00185201
RPL13	P26373	6137	3.64246	1.91e-06	7.79e-06
LMF2	Q9BU23	91289	3.61348	0.000762051	0.00145418
SMARCAD1	Q9H4L7	56916	3.61317	4.04e-06	1.46e-05
DDX3Y	O15523-2	8653	3.58515	0.0116993	0.0169828
INTS12	Q96CB8	57117	3.58094	0.0335448	0.0448775
RBM17	Q96I25	84991	3.56709	0.0052416	0.00828944
UBR5	O95071-2	51366	3.54973	0.0027434	0.00458778
DYNC1H1	Q14204	1778	3.5416	1.79e-06	7.39e-06
PPHLN1	Q8NEY8	51535	3.52837	0.0131939	0.0190296
SRSF9	Q13242	8683	3.52405	1.64e-08	1.6e-07
DHX16	O60231	8449	3.50328	0.000103299	0.000238939
NOP14	P78316	8602	3.48166	1.99e-05	5.57e-05
SART1	O43290	9092	3.47716	0.000125655	0.000285843
EIF4H	Q15056	7458	3.46427	0.00218434	0.00377267
GCN1	Q92616	10985	3.44654	0.000202056	0.000439058
HEATR5B	Q9P2D3-3	54497	3.44523	0.0105974	0.0155844
NOM1	Q5C9Z4	64434	3.4434	0.00202335	0.00352661
CIT	O14578-4	11113	3.43497	0.0144077	0.020624
ZNF800	Q2TB10	168850	3.43445	0.00428348	0.00691108
POP1	Q99575	10940	3.42089	5.54e-05	0.000136463
MCM5	P33992	4174	3.39215	8.66e-09	9.78e-08
NAT10	Q9H0A0	55226	3.38949	4.73e-07	2.45e-06
SYNE1	Q8NF91	23345	3.3798	9.02e-06	2.84e-05
DNM2	P50570-2	1785	3.37021	0.00395456	0.00642648
TPR	P12270	7175	3.36421	1.25e-05	3.72e-05
TANC1	Q9C0D5-2	85461	3.34724	0.00330383	0.00543681
ERCC3	P19447	2071	3.34089	0.00778105	0.0117931
CDC42	P60953	998	3.30343	2.88e-08	2.52e-07
PNN	Q9H307	5411	3.30224	9.53e-06	2.98e-05
ZCCHC8	Q6NZY4	55596	3.29646	0.00173032	0.0030546
BRIX1	Q8TDN6	55299	3.29094	1.79e-05	5.11e-05
USP36	Q9P275	57602	3.2857	0.000240049	0.000510852
HEATR1	Q9H583	55127	3.28495	3.32e-06	1.24e-05
CWC15	Q9P013	51503	3.27402	0.0158171	0.0224984
PPIA	P62937	5478	3.26995	0.0272268	0.0370865
RBM14	Q96PK6	10432	3.26929	9.73e-05	0.000227135
RBM14-RBM4	Q96PK6	100526737	3.26929	9.73e-05	0.000227135
SOAT1	P35610	6646	3.25263	0.000163014	0.000362498
UGGT1	Q9NYU2-2	56886	3.23258	1.75e-06	7.26e-06
MCM3AP	O60318	8888	3.22292	0.0330937	0.0443459
RBM6	P78332	10180	3.21841	0.00338342	0.00555303
TNRC6A	Q8NDV7	27327	3.21425	2.64e-05	7.06e-05
SARNP	P82979	84324	3.19468	0.000267929	0.000562924
TBL3	Q12788	10607	3.17712	1.72e-07	1.05e-06
RPL27A	P46776	6157	3.17687	1.01e-05	3.13e-05
IFI16	Q16666	3428	3.17344	0.00168518	0.00298343
PSMG1	O95456-2	8624	3.17201	0.0221456	0.0306889
VPS13C	Q709C8-4	54832	3.14519	0.0324794	0.0436646
CLK4	Q9HAZ1	57396	3.12332	0.000107184	0.000246848
CSTF2	P33240-2	1478	3.11767	0.0263657	0.0360326
POLA1	P09884	5422	3.11559	0.0330207	0.044272
RRBP1	Q9P2E9	6238	3.11513	7.58e-07	3.64e-06
UHRF1	Q96T88	29128	3.02899	0.000102278	0.000237466
WDR36	Q8NI36	134430	3.00725	2.68e-07	1.52e-06
YTHDC1	Q96MU7-2	91746	3.00386	0.00413358	0.00669104
GNL3	Q9BVP2-2	26354	2.98494	0.000463707	0.000930044
UBE2L3	P68036	7332	2.95704	0.0207819	0.028945
UPF1	Q92900-2	5976	2.91018	5.74e-07	2.86e-06
HDLBP	Q00341	3069	2.89702	0.000175789	0.000386392
NUP205	Q92621	23165	2.89421	8.86e-09	9.88e-08
GTF2F1	P35269	2962	2.87449	0.00766693	0.0116414
SRSF3	P84103-2	6428	2.86484	0.000233934	0.000499558
NIFK	Q9BYG3	84365	2.85525	0.000112358	0.000257725
DCAF13	Q9NV06	25879	2.83116	0.00655788	0.0100875
GOLGA4	Q13439-5	2803	2.82236	0.0166907	0.0236055
PABPN1	Q86U42-2	8106	2.77321	2.47e-07	1.42e-06
ARHGEF2	Q92974-3	9181	2.77123	0.00587709	0.00915982
PURA	Q00577	5813	2.76652	0.000212216	0.000458319
EPRS1	P07814	2058	2.74571	1.09e-05	3.32e-05
FNDC3B	Q53EP0	64778	2.69962	0.0314383	0.0424263
GPATCH8	Q9UKJ3-2	23131	2.68744	0.000825086	0.00156482
SETD2	Q9BYW2	29072	2.67801	0.00208487	0.00362364
RNF17	Q9BXT8-1	56163	2.65833	0.0022959	0.00394882
ZFR	Q96KR1	51663	2.60932	0.00587412	0.00915982
SMC1A	Q14683	8243	2.601	7.76e-08	5.46e-07
KIF2A	O00139-2	3796	2.57804	0.0230966	0.0319174
RPL5	P46777	6125	2.54622	3.97e-05	0.000101406
GSDMA	Q96QA5	284110	2.54346	0.0290784	0.0394567
SERBP1	Q8NC51	26135	2.54203	0.00051645	0.00102257
RANBP2	P49792	5903	2.53304	0.00767156	0.0116414
HNRNPM	P52272	4670	2.48991	0.000295166	0.000615965
RRP12	Q5JTH9	23223	2.47961	0.0174283	0.0246065
RPL14	P50914	9045	2.45856	1.66e-09	2.78e-08
CNDP2	Q96KP4	55748	2.4585	0.0110719	0.0161956
RPL38	P63173	6169	2.45362	0.011367	0.0165783
SPAG9	O60271	9043	2.43096	0.0110473	0.0161761
RPAP3	Q9H6T3	79657	2.42733	0.0210829	0.0293147
FOCAD	Q5VW36	54914	2.4205	0.00422566	0.00682671
DDX10	Q13206	1662	2.41862	0.00304027	0.00503322
GIGYF2	Q6Y7W6	26058	2.41196	0.024002	0.0330762
CLIP1	P30622	6249	2.40696	0.00555607	0.00873098
FTO	Q9C0B1	79068	2.39875	0.000639256	0.00123897
DIMT1	Q9UNQ2	27292	2.39596	9.88e-05	0.000230523
DKC1	O60832	1736	2.35796	9.21e-07	4.25e-06
HACD3	Q9P035	51495	2.34335	0.000769397	0.00146594
LARP1	Q6PKG0	23367	2.33893	0.00279752	0.00466881
TTLL12	Q14166	23170	2.329	0.00455969	0.00729492
G6PD	P11413	2539	2.28142	0.00551453	0.00867671
ERAL1	O75616	26284	2.28061	0.00159081	0.00284073
SRSF11	Q05519-2	9295	2.27799	1.22e-09	2.21e-08
DDX28	Q9NUL7	55794	2.25979	0.00121475	0.00221556
RBM10	P98175-5	8241	2.21018	0.00560875	0.008797
SEC24A	O95486	10802	2.19715	0.0321706	0.0432937
FASN	P49327	2194	2.19233	1.19e-05	3.58e-05
DNAJC9	Q8WXX5	23234	2.1861	0.0376549	0.049864
BOD1L1	Q8NFC6	259282	2.18515	0.0101421	0.015004
HNRNPUL2	Q1KMD3	221092	2.1845	5.66e-07	2.83e-06
BOP1	Q14137	23246	2.17278	0.00175754	0.00309823
RPL18	Q07020	6141	2.1637	3.17e-06	1.21e-05
OXSR1	O95747	9943	2.10854	0.0308381	0.04173
SEPTIN9	Q9UHD8	10801	2.09784	2.46e-05	6.66e-05
CPSF1	Q10570	29894	2.08084	0.000930946	0.00174288
CSDE1	O75534-4	7812	2.06264	0.00700935	0.0107286
DHX38	Q92620	9785	2.05982	0.00840577	0.012624
KIF5B	P33176	3799	2.04703	0.0232266	0.0320612
TBCE	Q15813-2	6905	2.01372	0.00804515	0.0121487
AHCTF1	Q8WYP5	25909	2.00852	0.00207055	0.0036028
RRP1B	Q14684	23076	1.98578	0.00272625	0.00456218
SNRNP70	P08621	6625	1.84965	0.00126384	0.00229831
RAN	P62826	5901	1.77861	0.00052006	0.00102807
RPL7L1	Q6DKI1	285855	1.76158	3.17e-05	8.35e-05
SNRNP200	O75643	23020	1.75432	0.0109903	0.0161049
ELAVL1	Q15717	1994	1.73909	0.00579208	0.00905012
DDX18	Q9NVP1	8886	1.73067	4.84e-05	0.000121253
SMARCA5	O60264	8467	1.71653	0.000565445	0.00110806
LTN1	O94822	26046	1.71519	0.0299613	0.0405657
PTDSS1	P48651	9791	1.65997	0.00927303	0.0138174
SSRP1	Q08945	6749	1.63295	5.68e-05	0.000139127
ATP13A1	Q9HD20-2	57130	1.62996	0.00460123	0.00734712
PNO1	Q9NRX1	56902	1.62754	0.0060302	0.00936308
HNRNPF	P52597	3185	1.62279	0.0232679	0.0321003
TARDBP	Q13148	23435	1.61586	0.0192271	0.0269462
RPF2	Q9H7B2	84154	1.60517	1.16e-05	3.52e-05
NOB1	Q9ULX3	28987	1.59208	0.0163891	0.023232
TRMT61A	Q96FX7	115708	1.58784	0.0359781	0.0478484
MPHOSPH8	Q99549	54737	1.57681	0.00114891	0.00210322
PML	P29590	5371	1.57072	0.0242395	0.0333479
MTA2	O94776	9219	1.56077	0.000945278	0.00176571
TAGLN2	P37802	8407	1.55687	0.000548349	0.00107968
SCAMP3	O14828	10067	1.54928	6.66e-05	0.000160449
PRKDC	P78527	5591	1.48547	0.00461261	0.00736055
LBR	Q14739	3930	1.44968	0.000442504	0.000891854
VARS1	P26640	7407	1.44148	0.0134891	0.0194327
GMPS	P49915	8833	1.39001	0.00878571	0.0131229
TP53	P04637	7157	1.38974	0.0057404	0.00898071
ERC1	Q8IUD2-4	23085	1.35176	0.00107198	0.00197554
ESYT1	Q9BSJ8-2	23344	1.34275	0.000611285	0.00119035
CAST	P20810-6	831	1.31129	0.0135519	0.0195006
RCC1	P18754	1104	1.29938	0.00060848	0.00118582
NUDCD1	Q96RS6	84955	1.24999	0.0059329	0.00922937
SFPQ	P23246	6421	1.1965	0.0115874	0.0168699
CHD4	Q14839-2	1108	1.15713	0.00413145	0.00669104
RRP9	O43818	9136	1.14926	0.0320971	0.0432211
NAA15	Q9BXJ9	80155	1.14289	0.000246636	0.000522622
SLIRP	Q9GZT3-2	81892	1.09191	0.0258667	0.0354094
RPL7	P18124	6129	1.07409	0.0203061	0.028362
U2AF2	P26368-2	11338	1.06879	0.0025611	0.00431862
RAB10	P61026	10890	1.06038	0.00191703	0.00334837
LARS1	Q9P2J5	51520	1.04877	0.00185696	0.00325687
