## Supplementary material for "The Incoming Influenza Genome Assembles a Host RBP Network that Orchestrates Viral RNA Synthesis": Table S5

### Sheet: Table S5.
category	term ID	term description	observed gene count	background gene count	strength	signal	false discovery rate	matching proteins in your network (IDs)	matching proteins in your network (gene names)
GO Process	GO:0010467	Gene expression	150	2101	0.52	1.72	6.54e-37	9606.ENSP00000199320,9606.ENSP00000216297,9606.ENSP00000225296,9606.ENSP00000225298,9606.ENSP00000225430,9606.ENSP00000226760,9606.ENSP00000229214,9606.ENSP00000234420,9606.ENSP00000240185,9606.ENSP00000241502,9606.ENSP00000242848,9606.ENSP00000244020,9606.ENSP00000250784,9606.ENSP00000254108,9606.ENSP00000254605,9606.ENSP00000254799,9606.ENSP00000258080,9606.ENSP00000258729,9606.ENSP00000259469,…	DIMT1,SUPT16H,DHX33,UTP18,RPL19,WFS1,KRR1,MSH6,TARDBP,FYTTD1,ZC3H13,SRSF6,RPS4Y1,FUS,RRP8,GRSF1,HTRA2,IGF2BP3,RPL35,PPIG,CCNT1,RBM25,PHF3,SRBD1,NBN,EIF4H,ZCRB1,NOP9,TRIP11,SF3B4,SMARCA5,LONP2,NIFK,RBMS1,CCNL1,NAA15,SLU7,NOL6,SRRM2,RPL13,WDR3,SART1,DDX23,RPL4,RSF1,RBM14,HNRNPD,PRKDC,PRPF3,HNRNPA0,SNRNP200,RBBP6,FUBP3,RRS1,PLEC,AKAP17A,HNRNPM,WDR33,SRSF7,SRRM1,SREK1,LARP1,SARNP,BRIX1,RRP1B,RPL7,MRP…
GO Process	GO:0016070	RNA metabolic process	126	1550	0.58	1.9	4.7e-35	9606.ENSP00000199320,9606.ENSP00000216297,9606.ENSP00000225298,9606.ENSP00000229214,9606.ENSP00000240185,9606.ENSP00000242848,9606.ENSP00000244020,9606.ENSP00000254108,9606.ENSP00000254605,9606.ENSP00000254799,9606.ENSP00000259469,9606.ENSP00000260970,9606.ENSP00000261900,9606.ENSP00000261973,9606.ENSP00000262043,9606.ENSP00000266529,9606.ENSP00000267425,9606.ENSP00000267622,9606.ENSP00000271628,…	DIMT1,SUPT16H,UTP18,KRR1,TARDBP,ZC3H13,SRSF6,FUS,RRP8,GRSF1,RPL35,PPIG,CCNT1,RBM25,PHF3,ZCRB1,NOP9,TRIP11,SF3B4,SMARCA5,NIFK,AZGP1,RBMS1,CCNL1,SLU7,NOL6,PATL1,SRRM2,WDR3,SART1,DDX23,RSF1,RBM14,HNRNPD,PRKDC,PRPF3,HNRNPA0,SNRNP200,RBBP6,FUBP3,RRS1,AKAP17A,HNRNPM,WDR33,SRSF7,SRRM1,SREK1,BRIX1,RRP1B,RPL7,ZNF326,HNRNPA1,LYAR,DDX21,SND1,SON,SFPQ,HNRNPA1L2,COL4A2,GTPBP4,RRP15,DHX9,ADAR,DKC1,RPL5,FMR1,SR…
GO Process	GO:0010468	Regulation of gene expression	157	4899	0.17	0.57	3.8e-06	9606.ENSP00000199320,9606.ENSP00000216181,9606.ENSP00000216297,9606.ENSP00000225296,9606.ENSP00000226760,9606.ENSP00000228251,9606.ENSP00000240185,9606.ENSP00000241052,9606.ENSP00000244020,9606.ENSP00000250113,9606.ENSP00000252542,9606.ENSP00000253329,9606.ENSP00000254108,9606.ENSP00000254605,9606.ENSP00000254799,9606.ENSP00000258729,9606.ENSP00000261366,9606.ENSP00000261407,9606.ENSP00000261900,…	DIMT1,MYH9,SUPT16H,DHX33,WFS1,YBX3,TARDBP,CAT,SRSF6,FXR2,SAFB2,PPIL4,FUS,RRP8,GRSF1,IGF2BP3,LMNB1,LPCAT3,CCNT1,RBM25,EIF4H,TRIP11,SF3B4,PHIP,SMARCA5,XPC,ATAD2,CCNL1,NAA15,CENPV,PATL1,BPTF,RSF1,RBM14,HNRNPD,PRKDC,NUP98,HNRNPA0,SUZ12,FUBP3,PKM,AKAP17A,HNRNPM,SRSF7,SRRM1,SMCHD1,HAX1,PURA,ARID2,LARP1,SARNP,RRP1B,CAV1,ZNF326,HNRNPA1,BAZ1B,LYAR,DDX21,SND1,FN1,SON,SFPQ,ATP2B4,NF1,AHNAK2,IQGAP3,ARHGEF2,C…
Reactome	HSA-1643685	Immunity	75	1702	0.31	0.74	4.62e-07	9606.ENSP00000216181,9606.ENSP00000216297,9606.ENSP00000225430,9606.ENSP00000234420,9606.ENSP00000248437,9606.ENSP00000250784,9606.ENSP00000254799,9606.ENSP00000259469,9606.ENSP00000259512,9606.ENSP00000260970,9606.ENSP00000261366,9606.ENSP00000261900,9606.ENSP00000265433,9606.ENSP00000266529,9606.ENSP00000267622,9606.ENSP00000283195,9606.ENSP00000296255,9606.ENSP00000296292,9606.ENSP00000307889,…	MYH9,SUPT16H,RPL19,MSH6,TUBA4A,RPS4Y1,GRSF1,RPL35,DERL1,PPIG,LMNB1,CCNT1,NBN,ZCRB1,TRIP11,RANBP2,RPN1,RFT1,RPL13,RPL4,NUP98,SUZ12,LARP1,ANAPC1,CAV1,RPL7,GYG1,HNRNPA1,RPL3,RPL27A,SND1,FN1,TJP1,AKAP9,GOLGA4,SFPQ,NF1,S100A8,S100A9,RPL5,NDC1,NUP188,ATRX,HNRNPK,LMO7,POLA1,CHD3,GYG2,PARP4,RPL13A,GOLGB1,RPL24,SIN3A,RPL14,MYO5A,KDM1A,RPL6,SNRPB,RPL10,PPIA,CAST,MYO18A,CHD4,NUP153,RPL17,RNF213,RNMT,NUP62,T…
Reactome	HSA-5663205	Infectious disease	50	917	0.41	0.83	4.63e-07	9606.ENSP00000216181,9606.ENSP00000216297,9606.ENSP00000225430,9606.ENSP00000248437,9606.ENSP00000250784,9606.ENSP00000254799,9606.ENSP00000259469,9606.ENSP00000260970,9606.ENSP00000261900,9606.ENSP00000266529,9606.ENSP00000283195,9606.ENSP00000296255,9606.ENSP00000307889,9606.ENSP00000311430,9606.ENSP00000316032,9606.ENSP00000316578,9606.ENSP00000336721,9606.ENSP00000339191,9606.ENSP00000339795,…	MYH9,SUPT16H,RPL19,TUBA4A,RPS4Y1,GRSF1,RPL35,PPIG,CCNT1,ZCRB1,RANBP2,RPN1,RPL13,RPL4,NUP98,SUZ12,LARP1,CAV1,RPL7,HNRNPA1,RPL3,RPL27A,TJP1,SFPQ,RPL5,NDC1,NUP188,HNRNPK,CHD3,PARP4,RPL13A,RPL24,RPL14,MYO5A,KDM1A,RPL6,SNRPB,RPL10,PPIA,CHD4,NUP153,RPL17,RNF213,RNMT,NUP62,TAF15,TUBA4B,VPS45,RCC1,CDC42
