## Supplementary material for "The Incoming Influenza Genome Assembles a Host RBP Network that Orchestrates Viral RNA Synthesis": Table S6

### Sheet: Table S5.
Table S5. Primers and siRNAs used in this study, Related to the STAR Methods
Target	Namea	Sequence (5'-3')b
	RT-qPCR with SYBR green
CHD1	Hsa-CHD1_224-F_61	AAGCAAAACCACCGAAAGTTGA
	Hsa-CHD1_341-R_61	TCCGCTATTAGATGAGGCTTGAT
ATRX	Hsa-ATRX_7-F_61	GCTGAGCCCATGAGTGAAAG
	Hsa-ATRX_233-R_60	CGTGACGATCCTGAAGACTTG
IFI16	Hsa-IFI16_1507-F_60	AGACTGAAGACTGAACCTGAAGA
	Hsa-IFI16_1735-R_62	GAACCCATTGCGGCAAACATA
WDR33	Hsa-WDR33_81-F_60	TAAGCGACCTGATTTTGCACA
	Hsa-WDR33_169-R_61	TGGTTTTTCGGTTCACAGCTTT
SRRM2	Hsa-SRRM2_146-F_62	TGGTGAAGCGGCCTAATCC
	Hsa-SRRM2_317-R_62	GCAACATGAGTCGAAAGGTCG
TUBA1A	TUBA1A qt F	CCAAAAAGAGCGGGGGCG
	TUBA1A qt R	TGGAGATGCACTCACGCATG
ZC3H13	Hsa-ZC3H13_49-F_60	TCTGATAGCACATCCCGAAGA
	Hsa-ZC3H13_120-R_62	CAGCCAGTTACGGCACTGT
SPEN	Hsa-SPEN_69-F_60	CGAGCATTTCAAACGATATGGC
	Hsa-SPEN_208-R_60	CCATTTTGTTGACCGAGTTGTG
RBBP6	Hsa-RBBP6_69-F_60	CATCTCCCTCTGCGACTTAAAG
	Hsa-RBBP6_295-R_62	TAGTTGCCATCGCTGGTTCAG
TTF2	Hsa-TTF2_885-F_61	AAAGGATGGCCCTAGCATACA
	Hsa-TTF2_1110-R_61	GTCCAGAGTCGAGTCAAAGAGT
SRSF3	Hsa-SRSF3_60-F_62	TGGCAACAAGACGGAATTGGA
	Hsa-SRSF3_146-R_62	CAAAGCCGGGTGGGTTTCTA
SRSF5	Hsa-SRSF5_4-F_62	AGTGGCTGTCGGGTATTCATC
	Hsa-SRSF5_88-R_60	CCGTCCATATCCCTTGAAGAATC
SRRM1	Hsa-SRRM1_510-F_60	TAGCCCAAGAAGACGCAAATC
	Hsa-SRRM1_606-R_61	ACGGGGAGATCGAGAATGAC
GMPS	Hsa-GMPS_1-F_62	ATGGCTCTGTGCAACGGAG
	Hsa-GMPS_138-R_60	CCTCACTCTTCGGTCTATGAC
RAN	Hsa-RAN_55-F_61	GGTGGTACTGGAAAAACGACC
	Hsa-RAN_131-R_61	CCCAAGGTGGCTACATACTTC
TOP2A	Hsa-TOP2A_12-F_60	ACCATTGCAGCCTGTAAATG
	Hsa-TOP2A_140-R_62	GGGCGGAGCAAAATATGTTCC
UBE2L3	Hsa-UBE2L3_363-F_62	TCGGGCTGACCTAGCTGAA
	Hsa-UBE2L3_455-R_60	GGTCGCTTTTCCCCATATTTCT
YTHDF2	Hsa-YTHDF2_137-F_63	AGCCCCACTTCCTACCAGATG
	Hsa-YTHDF2_269-R_61	TGAGAACTGTTATTTCCCCATGC
PARP4	Hsa-PARP4_181-F_61	GTGAACAGGATTAGCCTCAACG
	Hsa-PARP4_1036-R_60	TCTTAGCCAATAGTCCCAGGTT
IK	Hsa-IK_1-F_62	ATGCCGGAGCGAGATAGTGA
	Hsa-IK_152-R_62	GGTGACGTGACTTAGAAGGTG
TP53	Hsa-TP53_382-F_62	CAGCACATGACGGAGGTTGT
	Hsa-TP53_486-R_60	TCATCCAAATACTCCACACGC
DDX56	Hsa-DDX56_423-F_61	CCCATCTCGCATATTAAGCCAC
	Hsa-DDX56_592-R_60	TGTACGTCCTCGTTAAAAGTAGC
	IAV Strand specific RT-PCR
IAV vRNA	Ain_vRNA_END-F_68	CGAGTCGTTCGCGAAGTTGGAGCGAAAGCAGG
IAV cRNA	Ain_cRNA_START-R_66	GCTAGCTTCAGCTAGGCATCAGTAGAAACAAGGTCG
IAV mRNA	Oligo-dT(20)	TTTTTTTTTTTTTTTTTTTT
	IAV Strand specific qPCR with SYBR Green
Segment 1 (PB2)	Ain-seg1_1835-F	TGGGACATTTGACACCACCC
	Ain-seg1_2092-R	CCTCTCAAGACGGCAGACTC
Segment 2 (PB1)	Ain_Seg2_1338-F	CCTCCGACGATTTTGCCCTC
	Ain_Seg2_1612-R	TCACTGTTACTCCAATGCTC
Segment 3 (PA)	Ain_Seg3_657-F	ACCAAAGTCTCCCACCGAAC
	Ain_Seg3_932-R	GGAATCCCTTCTCCTTCGTG
Segment 4 (HA)	Ain_Seg4_379-F	ATGTGCCGGATTATGCCTCC
	Ain_Seg4_648-R	GGTCATTGTTCGTACCCGGG
Segment 5 (NA)	Ain-seg5_619-F	GTCAAACGGGGGATCAACGA
	Ain-seg5_1013-R	AGCTGACTCTTGTGTGCTGG
Segment 6 (NP)	Ain-seg6_317-F	CGATTAGGCTTTCCGCTGGT
	Ain-seg6_592_R	CCCCCGTTACACAAACATGC
Segment 7 (M1)	Ain-seg7_640-F	GCAAATGGTGCAGGCAATGA
	Ain-seg7_799-R	CCAATGATACTCGCGGCAAC
Segment 8 (NS1)	Ain-seg8_452-F	AAGGGCTTTCACCGAAGAGG
	Ain-seg8_688-R	GCTGTTCTCGCCATTTTCCG
Segment 7 (M2)	Ain_M2_39.740-F	CCGAGGTCGAAACACCTATCAGAAAC
	Ain_M2_962-R	GACTGTCGTCAGCATCCACA
Segment 8 (NS2/NEP)	Ain_NS2/NEP_35.522-F	CAACACTGTGTCAAGTTTCCAGGACATAC
	Ain_NS2_688-R	GCTGTTCTCGCCATTTTCCG
	siRNA sequences (5'-3')
CHD1	CHD1_siRNA_F	CAUCAAGCCUCAUCUAAUAtt
	CHD1_siRNA_R	UAUUAGAUGAGGCUUGAUGtt
ATRX	ATRX_siRNA_F	GGCUCAUCUUGCAUUGGAAUU
	ATRX_siRNA_R	UUCCAAUGCAAGAUGAGCCUU
IFI16	IFI16_siRNA_F	CUGGAUGUCAUUGACGAUGAUAAUUU
	IFI16_siRNA_R	AUUAUCGUCAAUGACAUCCAGUU
SRRM2	SRRM2_siRNA_F	GGAUAGGCCUGAGUCUUCAtt
	SRRM2_siRNA_R	UGAAGACUCAGGCCUAUCCtg
ZC3H13	ZC3H13_siRNA_F	CGACAGAGAGCGCGAGAGA
	ZC3H13_siRNA_R	UCUCUCGCGCUCUCUGUCG
SPEN (Duplex #1)	SPEN (Duplex #1)_siRNA_F	CAAGAGAAUCACAUUCAGUAAATA
	SPEN (Duplex #1)_siRNA_R	UAUUUACUGAAUGUGAUUUCUCUUGGC
SPEN (Duplex #2)	SPEN (Duplex #2)_siRNA_F	CUUUUGCAUUGGAUAAGACAAUCAC
	SPEN (Duplex #2)_siRNA_R	GUGAUUGUCUUAUCCAAUGCAAAAGAG
SPEN (Duplex #3)	SPEN (Duplex #3)_siRNA_F	CUUGGGGUCAAGGAACAUUUCAUTG
	SPEN (Duplex #3)_siRNA_R	CAAUGAAAUGUUCCUUGACCCCAAGGU
RBBP6	RBBP6_siRNA_F	CGAAAGAAGAAUAUACUGAUU
	RBBP6_siRNA_R	UAUUCUUCUUUCGUU
TTF2	TTF2_siRNA_F	GGAAAGAGCUUCUACGUGUUU
	TTF2_siRNA_R	ACACGUAGAAGCUCUUUCCUU
SRSF3	SRSF3_siRNA_F	CGAGGCAUGUAAUACCAAGAAUUGT
	SRSF3_siRNA_R	AUGCUCCGUACAUUAUGGUUCUUAACA
SRSF5	SRSF5_siRNA_F	GGACACUUAAAAGAGCUCUAAAUTT
	SRSF5_siRNA_R	AACCUGUGAAUUUUCUCGAGAUUUAAA
SRRM1	SRRM1_siRNA_F	AAAGGCAAUGAGCUAGUCCCAGAAA
	SRRM1_siRNA_R	CAUUUCCGUUACUCGAUCAGGGUCUUU
GMPS	GMPS_siRNA_F	GCUCAGUACUUUACGCCAAGCUGAT
	GMPS_siRNA_R	CACGAGUCAUGAAAUGCGGUUCGACUA
RAN	RAN_siRNA_F	GAAUCUUCAGUACUACGACAUUUCT
	RAN_siRNA_R	UUCUUAGAAGUCAUGAUGCUGUAAAGA
TOP2A	TOP2A_siRNA_F	AAGAAGACUUGGCUACAUUUAUUGA
	TOP2A_siRNA_R	CUUUCUUCUGAACCGAUGUAAAUAACU
UBE2L3	UBE2L3_siRNA_F	GACCUUAGAAUUUAUCGUCAGAUAA
	UBE2L3_siRNA_R	AACUGGAAUCUUAAAUAGCAGUCUAUU
YTHDF2	YTHDF2_siRNA_F	AAGGACGUUCCCAAUAGCCAAUU
	YTHDF2_siRNA_R	UUGGCUAUUGGGAACGUCCUUUU
PARP4	PARP4_siRNA_F	CAACUGAAUUCUAUCCAAAAGAACC
	PARP4_siRNA_R	UGGUUGACUUAAGAUAGGUUUUCUUGG
IK	IK_siRNA_F	UGGAAGAAGAUUAGUGCAAUCAUTG
	IK_siRNA_R	UCACCUUCUUCUAAUCACGUUAGUAAC
TP53	TP53_siRNA_F	AACCUCUUGGUGAACCUUAGUACCT
	TP53_siRNA_R	UGUUGGAGAACCACUUGGAAUCAUGGA
DDX56	DDX56_siRNA_F	CUGAGAAGCUUAAGACAUACUUUGA
	DDX56_siRNA_R	AAGACUCUUCGAAUUCUGUAUGAAACU
	siRNA pool
WDR33	Horizon ON-TARGETplus siRNA (Catalog ID: L-017101-01-0005)
	Cap-interference RT-qPCR
DNA Splint	CGACTACCGCTACTTACTTGTGnnnnnnnnnnnnnTCGCTTTCGTCC
RNA Adapter	GCUGAUGGCGAUGAAUGAACAC
RNA Adapter RT Primer	GCTGATGGCGATGAATGAACA
a F, Forward primer ; R, Reverse primer.
b Underlined sequence represent IAV-specific region; Green sequence reresent adapter
